# bMSI-CAST: a systematic method for next generation sequencing-based microsatellite instability detection in plasma cell-free DNA

**DOI:** 10.1101/2021.02.22.432191

**Authors:** Fengchang Huang, Lili Zhao, Hongyu Xie, Jian Huang, Xiaoqing Wang, Jun Yang, Yuanyuan Hong, Jingchao Shu, Jianing Yu, Qingyun Li, Hongbin Zhang, Weizhi Chen, Ji He, Wenliang Li

## Abstract

Microsatellite instability (MSI) is a well-established prognostic and predictive biomarker in certain types of cancers. MSI detection using tumour tissue is often limited by the availability of specimens. Next generation sequencing (NGS)-based MSI detection in plasma cell-free DNA (cfDNA) is challenged by a much lower signal-to-noise ratio. We developed a highly accurate cfDNA MSI detection method called bMSI-CAST (blood MSI Caller Adjusted with Sequence duplicaTes), with improvement on three features including a set of locus selection principles ensuring loci with high robustness and compatibility across sequencing platforms, an MSI-specific duplicate removal strategy, and a calling algorithm that dynamically matches baselines with a broad range of duplication levels. Analytical validation via MSI-high (MSI-H) cell gDNA showed an LOD of 0.15%. Furthermore, in an analysis of 95 evaluable cfDNA samples from patients with gastrointestinal cancers, bMSI-CAST exhibited a positive predictive agreement (PPA) of 92.9% (39/42) and negative predictive agreement (NPA) of 100% (53/53) with tissue MSI-PCR. In conclusion, bMSI-CAST provides novel and advanced solutions to key aspects fundamental to cfDNA MSI calling but not sufficiently addressed by existing methods, and it is a validated method ready to be applied to aid clinical decisions for cancer patients.
