## Supplementary tables for "bMSI-CAST: a systematic method for next generation sequencing-based microsatellite instability detection in plasma cell-free DNA"

### Sheet: Supplementary Tabe 1
ID	MSI_status	Cancer type	Stage	Tissue	Plasma	WBC	Purpose
GCS1	MSI-H	CRC	NA	√	×	×	locus selection
GCS2	MSI-H	CRC	NA	√	×	×	locus selection
GCS3	MSI-H	CRC	NA	√	×	×	locus selection
GCS4	MSI-H	CRC	NA	√	×	×	locus selection
GCS5	MSI-H	CRC	NA	√	×	×	locus selection
GCS6	MSS	CRC	NA	√	×	×	locus selection
GCS7	MSS	CRC	NA	√	×	×	locus selection
GCS8	MSS	OVC	NA	√	×	×	locus selection
GCS9	MSS	LCA	NA	√	×	×	locus selection
GCS10	MSS	CRC	NA	√	×	×	locus selection
GCS11	MSS	NA	NA	√	×	×	locus selection
GCS12	MSS	ME	NA	√	×	×	locus selection
GCS13	MSS	BTC	NA	√	×	×	locus selection
GCS14	MSS	CRC	NA	√	×	×	locus selection
GCS15	MSS	STAD	NA	√	×	×	locus selection
GCS16	MSS	HNSC	NA	√	×	×	locus selection
GCS17	MSS	NSCLC	NA	√	×	×	locus selection
GCS18	MSS	NA	NA	√	×	×	locus selection
GCS19	MSS	NSCLC	NA	√	×	×	locus selection
GCS20	MSS	NSCLC	NA	√	×	×	locus selection
GCS21	MSI-H	CRC	NA	√	×	×	locus selection
GCS22	MSI-H	OVC	NA	√	×	×	locus selection
GCS23	MSI-H	CRC	NA	√	×	×	locus selection
GCS24	MSS	NSCLC	NA	√	×	×	locus selection
GCS25	MSS	NSCLC	NA	√	×	×	locus selection
GCS26	MSS	NSCLC	NA	√	×	×	locus selection
GCS27	MSI-H	CRC	NA	√	×	×	locus selection
GCS28	MSI-H	CRC	NA	√	×	×	locus selection
GCS29	MSI-H	CRC	NA	√	×	×	locus selection
GCS30	MSI-H	CRC	NA	√	×	×	locus selection
GCS31	MSI-H	CRC	NA	√	×	×	locus selection
GCS32	MSI-H	CRC	NA	√	×	×	locus selection
GCS33	MSI-H	STAD	NA	√	×	×	locus selection
GCS34	MSI-H	CRC	NA	√	×	×	locus selection
GCS35	MSI-H	CRC	NA	√	×	×	locus selection
GCS36	MSI-H	OVC	NA	√	×	×	locus selection
GCS37	MSS	CLAD	NA	√	×	×	locus selection
GCS38	MSI-H	BTC	NA	√	×	×	locus selection
GCS39	MSI-H	CRC	NA	√	×	×	locus selection
GCS40	MSS	CRC	NA	√	×	×	locus selection
GCS41	MSS	STAD	NA	×	×	√	locus selection
GCS42	MSS	STAD	NA	×	×	√	locus selection
GCS43	MSS	NSCLC	NA	×	×	√	locus selection
GCS44	MSS	STS	NA	×	×	√	locus selection
GCS45	MSS	BTC	NA	×	×	√	locus selection
GCS46	MSS	NSCLC	NA	×	×	√	locus selection
GCS47	MSS	HCC	NA	×	×	√	locus selection
GCS48	MSS	NA	NA	×	×	√	locus selection
GCS49	MSS	PAAD	NA	×	×	√	locus selection
GCS50	MSS	NPC	NA	×	×	√	locus selection
GCS51	MSS	NSCLC	NA	×	×	√	locus selection
GCS52	MSS	CEC	NA	×	×	√	locus selection
GCS53	MSS	NSCLC	NA	×	×	√	locus selection
GCS54	MSS	NSCLC	NA	×	×	√	locus selection
GCS55	MSS	SCLC	NA	×	×	√	locus selection
GCS56	MSS	NA	NA	×	×	√	locus selection
GCS57	MSS	NSCLC	NA	×	×	√	locus selection
GCS58	MSS	NSCLC	NA	×	×	√	locus selection
GCS59	MSS	NSCLC	NA	×	×	√	locus selection
GCS60	MSS	NSCLC	NA	×	×	√	locus selection
GCS61	MSS	NSCLC	NA	×	×	√	locus selection
GCS62	MSS	CEC	NA	×	×	√	locus selection
GCS63	MSS	NSCLC	NA	×	×	√	locus selection
GCS64	MSS	CRC	NA	×	×	√	locus selection
GCS65	MSS	NSCLC	NA	×	×	√	locus selection
GCS66	MSS	NSCLC	NA	×	×	√	locus selection
GCS67	MSS	GBM	NA	×	×	√	locus selection
GCS68	MSS	NSCLC	NA	×	×	√	locus selection
GCS69	MSS	NSCLC	NA	×	×	√	locus selection
GCS70	MSS	NSCLC	NA	×	×	√	locus selection
GCS71	MSS	NSCLC	NA	×	×	√	locus selection
GCS72	MSS	BRCA	NA	×	×	√	locus selection
GCS73	MSS	NSCLC	NA	×	×	√	locus selection
GCS74	MSS	BTC	NA	×	×	√	locus selection
GCS75	MSS	NSCLC	NA	×	×	√	locus selection
GCS76	MSS	BRCA	NA	×	×	√	locus selection
GCS77	MSS	NSCLC	NA	×	×	√	locus selection
GCS78	MSS	NSCLC	NA	×	×	√	locus selection
GCS79	MSS	NSCLC	NA	×	×	√	locus selection
GCS80	MSS	NSCLC	NA	×	×	√	locus selection
GCS81	MSS	NSCLC	NA	×	×	√	locus selection
GCS82	MSS	NSCLC	NA	×	×	√	locus selection
GCS83	MSS	NSCLC	NA	×	×	√	locus selection
GCS84	MSS	NSCLC	NA	×	×	√	locus selection
GCS85	MSS	NSCLC	NA	×	×	√	locus selection
GCS86	MSS	NSCLC	NA	×	×	√	locus selection
GCS87	MSS	PAAD	NA	×	×	√	locus selection
GCS88	MSS	NSCLC	NA	×	×	√	locus selection
GCS89	MSS	NSCLC	NA	×	×	√	locus selection
GCS90	MSS	PAAD	NA	×	×	√	locus selection
GCS91	MSS	NSCLC	NA	×	×	√	locus selection
GCS92	MSS	HNSC	NA	×	×	√	locus selection
GCS93	MSS	NA	NA	×	×	√	locus selection
GCS94	MSS	ESC	NA	×	×	√	locus selection
GCS95	MSS	STAD	NA	×	×	√	locus selection
GCS96	MSS	NSCLC	NA	×	×	√	locus selection
GCS97	MSS	NSCLC	NA	×	×	√	locus selection
GCS98	MSS	CRC	NA	×	×	√	locus selection
GCS99	MSS	NSCLC	NA	×	×	√	locus selection
GCS100	MSS	NSCLC	NA	×	×	√	locus selection
GCS101	MSS	NSCLC	NA	×	×	√	locus selection
GCS102	MSS	NSCLC	NA	×	×	√	locus selection
GCS103	MSS	NSCLC	NA	×	×	√	locus selection
GCS104	MSS	NSCLC	NA	×	×	√	locus selection
GCS105	MSS	NSCLC	NA	×	×	√	locus selection
GCS106	MSS	NSCLC	NA	×	×	√	locus selection
GCS107	MSS	STAD	NA	×	×	√	locus selection
GCS108	MSS	BRCA	NA	×	×	√	locus selection
GCS109	MSS	NSCLC	NA	×	×	√	locus selection
GCS110	MSS	NSCLC	NA	×	×	√	locus selection
GCS111	MSS	NSCLC	NA	×	×	√	locus selection
GCS112	MSS	NSCLC	NA	×	×	√	locus selection
GCS113	MSS	UBC	NA	×	×	√	locus selection
GCS114	MSS	NSCLC	NA	×	×	√	locus selection
GCS115	MSS	NSCLC	NA	×	×	√	locus selection
GCS116	MSS	NSCLC	NA	×	×	√	locus selection
GCS117	MSS	NA	NA	×	×	√	locus selection
GCS118	MSS	NSCLC	NA	×	×	√	locus selection
GCS119	MSS	NSCLC	NA	×	×	√	locus selection
GCS120	MSS	NSCLC	NA	×	×	√	locus selection
GCS121	MSS	NSCLC	NA	×	×	√	locus selection
GCS122	MSS	PAAD	NA	×	×	√	locus selection
GCS123	MSS	NSCLC	NA	×	×	√	locus selection
GCS124	MSS	NSCLC	NA	×	×	√	locus selection
GCS125	MSS	NSCLC	NA	×	×	√	locus selection
GCS126	MSS	NSCLC	NA	×	×	√	locus selection
GCS127	MSS	NSCLC	NA	×	×	√	locus selection
GCS128	MSS	NA	NA	×	×	√	locus selection
GCS129	MSS	ESC	NA	×	×	√	locus selection
GCS130	MSS	OVC	NA	×	×	√	locus selection
GCS131	MSS	NA	NA	×	×	√	locus selection
GCS132	MSS	NSCLC	NA	×	×	√	locus selection
GCS133	MSS	BTC	NA	×	×	√	locus selection
GCS134	MSS	NSCLC	NA	×	×	√	locus selection
GCS135	MSS	ESC	NA	×	×	√	locus selection
GCS136	MSS	CEC	NA	×	×	√	locus selection
GCS137	MSS	NSCLC	NA	×	×	√	locus selection
GCS138	MSS	NSCLC	NA	×	×	√	locus selection
GCS139	MSS	NSCLC	NA	×	×	√	locus selection
GCS140	MSS	NSCLC	NA	×	×	√	locus selection
GCS141	MSS	NSCLC	NA	×	×	√	locus selection
GCS142	MSS	CRC	NA	×	×	√	locus selection
GCS143	MSS	ESC	NA	×	×	√	locus selection
GCS144	MSS	NSCLC	NA	×	×	√	locus selection
GCS145	MSS	NSCLC	NA	×	×	√	locus selection
GCS146	MSS	NSCLC	NA	×	×	√	locus selection
GCS147	MSS	CRC	NA	×	×	√	locus selection
GCS148	MSS	CEC	NA	×	×	√	locus selection
GCS149	MSS	STAD	NA	×	×	√	locus selection
GCS150	MSS	BTC	NA	×	×	√	locus selection
GCS151	MSS	healthy	NA	×	×	√	locus selection
GCS152	MSS	healthy	NA	×	×	√	locus selection
GCS153	MSS	healthy	NA	×	×	√	locus selection
GCS154	MSS	healthy	NA	×	×	√	locus selection
GCS155	MSS	healthy	NA	×	×	√	locus selection
GCS156	MSS	healthy	NA	×	×	√	locus selection
GCS157	MSS	healthy	NA	×	×	√	locus selection
GCS158	MSS	healthy	NA	×	×	√	locus selection
GCS159	MSS	healthy	NA	×	×	√	locus selection
GCS160	MSS	healthy	NA	×	×	√	locus selection
GCS161	MSS	healthy	NA	×	×	√	locus selection
GCS162	MSS	healthy	NA	×	×	√	locus selection
GCS163	MSS	healthy	NA	×	×	√	locus selection
GCS164	MSS	healthy	NA	×	×	√	locus selection
GCS165	MSS	healthy	NA	×	×	√	locus selection
GCS166	MSS	healthy	NA	×	×	√	locus selection
GCS167	MSS	healthy	NA	×	×	√	locus selection
GCS168	MSS	healthy	NA	×	×	√	locus selection
GCS169	MSS	healthy	NA	×	×	√	locus selection
GCS170	MSS	healthy	NA	×	×	√	locus selection
GCS171	MSS	healthy	NA	×	×	√	locus selection
GCS172	MSS	healthy	NA	×	×	√	locus selection
GCS173	MSS	healthy	NA	×	×	√	locus selection
GCS174	MSS	healthy	NA	×	×	√	locus selection
GCS175	MSS	healthy	NA	×	×	√	locus selection
GCS176	MSS	healthy	NA	×	×	√	locus selection
GCS177	MSS	healthy	NA	×	×	√	locus selection
GCS178	MSS	healthy	NA	×	×	√	locus selection
GCS179	MSS	healthy	NA	×	×	√	locus selection
GCS180	MSS	healthy	NA	×	×	√	locus selection
GCS181	MSS	healthy	NA	×	×	√	locus selection
GCS182	MSS	healthy	NA	×	×	√	locus selection
GCS183	MSS	healthy	NA	×	×	√	locus selection
GCS184	MSS	healthy	NA	×	×	√	locus selection
GCS185	MSS	healthy	NA	×	×	√	locus selection
GCS186	MSS	healthy	NA	×	×	√	locus selection
GCS187	MSS	healthy	NA	×	×	√	locus selection
GCS188	MSS	healthy	NA	×	×	√	locus selection
S1	MSS	CRC	NA	√	×	×	platforms comparison
S2	MSS	STAD	NA	√	×	×	platforms comparison
S3	MSS	UCEC	NA	√	×	×	platforms comparison
S4	MSS	CRC	NA	√	×	×	platforms comparison
S5	MSS	NSCLC	NA	√	×	×	platforms comparison
S6	MSS	NSCLC	NA	√	×	×	platforms comparison
GCS189	MSS	healthy	NA	×	√	×	baseline construction,msi-score cutoff
GCS190	MSS	healthy	NA	×	√	×	baseline construction,msi-score cutoff
GCS191	MSS	healthy	NA	×	√	×	baseline construction,msi-score cutoff
GCS192	MSS	healthy	NA	×	√	×	baseline construction,msi-score cutoff
GCS193	MSS	healthy	NA	×	√	×	baseline construction,msi-score cutoff
GCS194	MSS	healthy	NA	×	√	×	baseline construction,msi-score cutoff
GCS195	MSS	healthy	NA	×	√	×	baseline construction,msi-score cutoff
GCS196	MSS	healthy	NA	×	√	×	baseline construction,msi-score cutoff
GCS197	MSS	healthy	NA	×	√	×	baseline construction,msi-score cutoff
GCS198	MSS	healthy	NA	×	√	×	baseline construction,msi-score cutoff
GCS199	MSS	healthy	NA	×	√	×	baseline construction,msi-score cutoff
GCS200	MSS	healthy	NA	×	√	×	baseline construction,msi-score cutoff
GCS201	MSS	healthy	NA	×	√	×	baseline construction,msi-score cutoff
GCS202	MSS	healthy	NA	×	√	×	baseline construction,msi-score cutoff
GCS203	MSS	healthy	NA	×	√	×	baseline construction,msi-score cutoff
GCS204	MSS	healthy	NA	×	√	×	baseline construction,msi-score cutoff
GCS205	MSS	healthy	NA	×	√	×	baseline construction,msi-score cutoff
GCS206	MSS	healthy	NA	×	√	×	baseline construction,msi-score cutoff
GCS207	MSS	healthy	NA	×	√	×	baseline construction,msi-score cutoff
GCS208	MSS	healthy	NA	×	√	×	baseline construction,msi-score cutoff
GCS209	MSS	healthy	NA	×	√	×	baseline construction,msi-score cutoff
GCS210	MSS	healthy	NA	×	√	×	baseline construction,msi-score cutoff
GCS211	MSS	healthy	NA	×	√	×	baseline construction,msi-score cutoff
GCS212	MSS	healthy	NA	×	√	×	baseline construction,msi-score cutoff
GCS213	MSS	healthy	NA	×	√	×	baseline construction,msi-score cutoff
GCS214	MSS	healthy	NA	×	√	×	baseline construction,msi-score cutoff
GCS215	MSS	healthy	NA	×	√	×	baseline construction,msi-score cutoff
GCS216	MSS	healthy	NA	×	√	×	baseline construction,msi-score cutoff
GCS217	MSS	healthy	NA	×	√	×	baseline construction,msi-score cutoff
GCS218	MSS	healthy	NA	×	√	×	baseline construction,msi-score cutoff
GCS219	MSS	healthy	NA	×	√	×	baseline construction,msi-score cutoff
GCS220	MSS	healthy	NA	×	√	×	baseline construction,msi-score cutoff
GCS221	MSS	healthy	NA	×	√	×	baseline construction,msi-score cutoff
GCS222	MSS	healthy	NA	×	√	×	baseline construction,msi-score cutoff
GCS223	MSS	healthy	NA	×	√	×	baseline construction,msi-score cutoff
GCS224	MSS	healthy	NA	×	√	×	baseline construction,msi-score cutoff
GCS225	MSS	healthy	NA	×	√	×	baseline construction,msi-score cutoff
GCS226	MSS	healthy	NA	×	√	×	baseline construction,msi-score cutoff
GCS227	MSS	healthy	NA	×	√	×	baseline construction,msi-score cutoff
GCS228	MSS	healthy	NA	×	√	×	baseline construction,msi-score cutoff
GCS229	MSS	healthy	NA	×	√	×	baseline construction,msi-score cutoff
GCS230	MSS	healthy	NA	×	√	×	baseline construction,msi-score cutoff
GCS231	MSS	healthy	NA	×	√	×	baseline construction,msi-score cutoff
GCS232	MSS	healthy	NA	×	√	×	baseline construction,msi-score cutoff
GCS233	MSS	healthy	NA	×	√	×	baseline construction,msi-score cutoff
GCS234	MSS	healthy	NA	×	√	×	baseline construction,msi-score cutoff
GCS235	MSS	healthy	NA	×	√	×	baseline construction,msi-score cutoff
GCS236	MSS	healthy	NA	×	√	×	baseline construction,msi-score cutoff
GCS237	MSS	healthy	NA	×	√	×	baseline construction,msi-score cutoff
GCS238	MSS	healthy	NA	×	√	×	baseline construction,msi-score cutoff
GCS239	MSS	healthy	NA	×	√	×	baseline construction,msi-score cutoff
GCS240	MSS	healthy	NA	×	√	×	baseline construction,msi-score cutoff
GCS241	MSS	healthy	NA	×	√	×	baseline construction,msi-score cutoff
GCS242	MSS	healthy	NA	×	√	×	baseline construction,msi-score cutoff
GCS243	MSS	healthy	NA	×	√	×	baseline construction,msi-score cutoff
GCS244	MSS	healthy	NA	×	√	×	baseline construction,msi-score cutoff
GCS245	MSS	healthy	NA	×	√	×	baseline construction,msi-score cutoff
GCS246	MSS	healthy	NA	×	√	×	baseline construction,msi-score cutoff
GCS247	MSS	healthy	NA	×	√	×	baseline construction,msi-score cutoff
GCS248	MSS	healthy	NA	×	√	×	baseline construction,msi-score cutoff
GCS249	MSS	healthy	NA	×	√	×	baseline construction,msi-score cutoff
GCS250	MSS	healthy	NA	×	√	×	baseline construction,msi-score cutoff
GCS251	MSS	healthy	NA	×	√	×	baseline construction,msi-score cutoff
GCS252	MSS	healthy	NA	×	√	×	baseline construction,msi-score cutoff
GCS253	MSS	healthy	NA	×	√	×	baseline construction,msi-score cutoff
GCS254	MSS	healthy	NA	×	√	×	baseline construction,msi-score cutoff
GCS255	MSS	healthy	NA	×	√	×	baseline construction,msi-score cutoff
GCS256	MSS	healthy	NA	×	√	×	baseline construction,msi-score cutoff
GCS257	MSS	healthy	NA	×	√	×	baseline construction,msi-score cutoff
GCS258	MSS	healthy	NA	×	√	×	baseline construction,msi-score cutoff
GCS259	MSI-H	CRC	/	√	√	√	clinical validation, maxvaf
GCS260	MSI-H	CRC	/	√	√	√	clinical validation, maxvaf
GCS261	MSI-H	CRC	I	√	√	√	clinical validation, maxvaf
GCS262	MSI-H	CRC	I	√	√	√	clinical validation, maxvaf
GCS263	MSI-H	CRC	I	√	√	√	clinical validation, maxvaf
GCS264	MSI-H	CRC	I	√	√	√	clinical validation, maxvaf
GCS265	MSI-H	CRC	Ⅱ	√	√	√	clinical validation, maxvaf
GCS266	MSI-H	CRC	Ⅱ	√	√	√	clinical validation, maxvaf
GCS267	MSI-H	CRC	Ⅱ	√	√	√	clinical validation, maxvaf
GCS268	MSI-H	CRC	Ⅱ	√	√	√	clinical validation, maxvaf
GCS269	MSI-H	CRC	Ⅱ	√	√	√	clinical validation, maxvaf
GCS270	MSI-H	CRC	Ⅱ	√	√	√	clinical validation, maxvaf
GCS271	MSI-H	CRC	Ⅱ	√	√	√	clinical validation, maxvaf
GCS272	MSI-H	CRC	Ⅱ	√	√	√	clinical validation, maxvaf
GCS273	MSI-H	STAD	Ⅱ	√	√	√	clinical validation, maxvaf
GCS274	MSI-H	CRC	Ⅱ	√	√	√	clinical validation, maxvaf
GCS275	MSI-H	CRC	Ⅱ	√	√	√	clinical validation, maxvaf
GCS276	MSI-H	CRC	Ⅲ	√	√	√	clinical validation, maxvaf
GCS277	MSI-H	CRC	Ⅲ	√	√	√	clinical validation, maxvaf
GCS278	MSI-H	CRC	Ⅲ	√	√	√	clinical validation, maxvaf
GCS279	MSI-H	STAD	Ⅲ	√	√	√	clinical validation, maxvaf
GCS280	MSI-H	CRC	Ⅲ	√	√	√	clinical validation, maxvaf
GCS281	MSI-H	STAD	Ⅲ	√	√	√	clinical validation, maxvaf
GCS282	MSI-H	STAD	Ⅲ	√	√	√	clinical validation, maxvaf
GCS283	MSI-H	CRC	Ⅲ	√	√	√	clinical validation, maxvaf
GCS284	MSI-H	CRC	Ⅲ	√	√	√	clinical validation, maxvaf
GCS285	MSI-H	CRC	Ⅲ	√	√	√	clinical validation, maxvaf
GCS286	MSI-H	CRC	Ⅲ	√	√	√	clinical validation, maxvaf
GCS287	MSI-H	CRC	Ⅲ	√	√	√	clinical validation, maxvaf
GCS288	MSI-H	CRC	Ⅲ	√	√	√	clinical validation, maxvaf
GCS289	MSI-H	CRC	Ⅲ	√	√	√	clinical validation, maxvaf
GCS290	MSI-H	CRC	Ⅲ	√	√	√	clinical validation, maxvaf
GCS291	MSI-H	CRC	Ⅲ	√	√	√	clinical validation, maxvaf
GCS292	MSI-H	CRC	Ⅲ	√	√	√	clinical validation, maxvaf
GCS293	MSI-H	CRC	Ⅲ	√	√	√	clinical validation, maxvaf
GCS294	MSI-H	CRC	Ⅲ	√	√	√	clinical validation, maxvaf
GCS295	MSI-H	CRC	Ⅲ	√	√	√	clinical validation, maxvaf
GCS296	MSI-H	CRC	Ⅲ	√	√	√	clinical validation, maxvaf
GCS297	MSI-H	CRC	Ⅲ	√	√	√	clinical validation, maxvaf
GCS298	MSI-H	CRC	Ⅲ	√	√	√	clinical validation, maxvaf
GCS299	MSI-H	CRC	Ⅲ	√	√	√	clinical validation, maxvaf
GCS300	MSI-H	CRC	Ⅲ	√	√	√	clinical validation, maxvaf
GCS301	MSI-H	CRC	Ⅲ	×	√	√	clinical validation, maxvaf
GCS302	MSI-H	CRC	Ⅲ	√	√	√	clinical validation, maxvaf
GCS303	MSI-H	CRC	Ⅲ	√	√	√	clinical validation, maxvaf
GCS304	MSI-H	CRC	Ⅲ	√	√	√	clinical validation, maxvaf
GCS305	MSI-H	CRC	IV	√	√	√	clinical validation, maxvaf
GCS306	MSI-H	STAD	IV	√	√	√	clinical validation, maxvaf
GCS307	MSI-H	CRC	IV	√	√	√	clinical validation, maxvaf
GCS308	MSI-H	STAD	IV	√	√	√	clinical validation, maxvaf
GCS309	MSS	CRC	NA	×	√	×	clinical validation
GCS310	MSS	CRC	NA	×	√	×	clinical validation
GCS311	MSS	CRC	NA	×	√	×	clinical validation
GCS312	MSS	CRC	NA	×	√	×	clinical validation
GCS313	MSS	CRC	NA	×	√	×	clinical validation
GCS314	MSS	CRC	NA	×	√	×	clinical validation
GCS315	MSS	CRC	NA	×	√	×	clinical validation
GCS316	MSS	CRC	NA	×	√	×	clinical validation
GCS317	MSS	CRC	NA	×	√	×	clinical validation
GCS318	MSS	CRC	NA	×	√	×	clinical validation
GCS319	MSS	CRC	NA	×	√	×	clinical validation
GCS320	MSS	CRC	NA	×	√	×	clinical validation
GCS321	MSS	CRC	NA	×	√	×	clinical validation
GCS322	MSS	CRC	NA	×	√	×	clinical validation
GCS323	MSS	CRC	NA	×	√	×	clinical validation
GCS324	MSS	CRC	NA	×	√	×	clinical validation
GCS325	MSS	CRC	NA	×	√	×	clinical validation
GCS326	MSS	CRC	NA	×	√	×	clinical validation
GCS327	MSS	CRC	NA	×	√	×	clinical validation
GCS328	MSS	CRC	NA	×	√	×	clinical validation
GCS329	MSS	CRC	NA	×	√	×	clinical validation
GCS330	MSS	CRC	NA	×	√	×	clinical validation
GCS331	MSS	CRC	NA	×	√	×	clinical validation
GCS332	MSS	CRC	NA	×	√	×	clinical validation
GCS333	MSS	CRC	NA	×	√	×	clinical validation
GCS334	MSS	CRC	NA	×	√	×	clinical validation
GCS335	MSS	CRC	NA	×	√	×	clinical validation
GCS336	MSS	CRC	NA	×	√	×	clinical validation
GCS337	MSS	CRC	NA	×	√	×	clinical validation
GCS338	MSS	CRC	NA	×	√	×	clinical validation
GCS339	MSS	CRC	NA	×	√	×	clinical validation
GCS340	MSS	CRC	NA	×	√	×	clinical validation
GCS341	MSS	CRC	NA	×	√	×	clinical validation
GCS342	MSS	CRC	NA	×	√	×	clinical validation
GCS343	MSS	CRC	NA	×	√	×	clinical validation
GCS344	MSS	CRC	NA	×	√	×	clinical validation
GCS345	MSS	CRC	NA	×	√	×	clinical validation
GCS346	MSS	CRC	NA	×	√	×	clinical validation
GCS347	MSS	CRC	NA	×	√	×	clinical validation
GCS348	MSS	CRC	NA	×	√	×	clinical validation
GCS349	MSS	CRC	NA	×	√	×	clinical validation
GCS350	MSS	CRC	NA	×	√	×	clinical validation
GCS351	MSS	CRC	NA	×	√	×	clinical validation
GCS352	MSS	CRC	NA	×	√	×	clinical validation
GCS353	MSS	CRC	NA	×	√	×	clinical validation
GCS354	MSS	CRC	NA	×	√	×	clinical validation
GCS355	MSS	CRC	NA	×	√	×	clinical validation
GCS356	MSS	CRC	NA	×	√	×	clinical validation
GCS357	MSS	CRC	NA	×	√	×	clinical validation
GCS358	MSS	CRC	NA	×	√	×	clinical validation
GCS359	MSS	CRC	NA	×	√	×	clinical validation
GCS360	MSS	CRC	NA	×	√	×	clinical validation
GCS361	MSS	CRC	NA	×	√	×	clinical validation
22Rv1-2_0.13%	MSI-H	cellline	NA	×	√	×	analytical accuracy assessment
22Rv1-3_0.13%	MSI-H	cellline	NA	×	√	×	analytical accuracy assessment
22Rv1-4_0.13%	MSI-H	cellline	NA	×	√	×	analytical accuracy assessment
22Rv1-5_0.13%	MSI-H	cellline	NA	×	√	×	analytical accuracy assessment
DLD1-1_0.13%	MSI-H	cellline	NA	×	√	×	analytical accuracy assessment
DLD1-2_0.13%	MSI-H	cellline	NA	×	√	×	analytical accuracy assessment
DLD1-3_0.13%	MSI-H	cellline	NA	×	√	×	analytical accuracy assessment
DLD1-4_0.13%	MSI-H	cellline	NA	×	√	×	analytical accuracy assessment
DLD1-5_0.13%	MSI-H	cellline	NA	×	√	×	analytical accuracy assessment
LACAP-1_0.13%	MSI-H	cellline	NA	×	√	×	analytical accuracy assessment
LACAP-2_0.13%	MSI-H	cellline	NA	×	√	×	analytical accuracy assessment
LACAP-3_0.13%	MSI-H	cellline	NA	×	√	×	analytical accuracy assessment
LACAP-4_0.13%	MSI-H	cellline	NA	×	√	×	analytical accuracy assessment
LACAP-5_0.13%	MSI-H	cellline	NA	×	√	×	analytical accuracy assessment
RL952-1_0.13%	MSI-H	cellline	NA	×	√	×	analytical accuracy assessment
RL952-2_0.13%	MSI-H	cellline	NA	×	√	×	analytical accuracy assessment
RL952-3_0.13%	MSI-H	cellline	NA	×	√	×	analytical accuracy assessment
RL952-4_0.13%	MSI-H	cellline	NA	×	√	×	analytical accuracy assessment
RL952-5_0.13%	MSI-H	cellline	NA	×	√	×	analytical accuracy assessment
22Rv1-1_0.25%	MSI-H	cellline	NA	×	√	×	analytical accuracy assessment
22Rv1-2_0.25%	MSI-H	cellline	NA	×	√	×	analytical accuracy assessment
22Rv1-3_0.25%	MSI-H	cellline	NA	×	√	×	analytical accuracy assessment
22Rv1-4_0.25%	MSI-H	cellline	NA	×	√	×	analytical accuracy assessment
22Rv1-5_0.25%	MSI-H	cellline	NA	×	√	×	analytical accuracy assessment
DLD1-1_0.25%	MSI-H	cellline	NA	×	√	×	analytical accuracy assessment
DLD1-2_0.25%	MSI-H	cellline	NA	×	√	×	analytical accuracy assessment
DLD1-3_0.25%	MSI-H	cellline	NA	×	√	×	analytical accuracy assessment
DLD1-4_0.25%	MSI-H	cellline	NA	×	√	×	analytical accuracy assessment
DLD1-5_0.25%	MSI-H	cellline	NA	×	√	×	analytical accuracy assessment
LACAP-1_0.25%	MSI-H	cellline	NA	×	√	×	analytical accuracy assessment
LACAP-2_0.25%	MSI-H	cellline	NA	×	√	×	analytical accuracy assessment
LACAP-3_0.25%	MSI-H	cellline	NA	×	√	×	analytical accuracy assessment
LACAP-4_0.25%	MSI-H	cellline	NA	×	√	×	analytical accuracy assessment
LACAP-5_0.25%	MSI-H	cellline	NA	×	√	×	analytical accuracy assessment
RL952-1_0.25%	MSI-H	cellline	NA	×	√	×	analytical accuracy assessment
RL952-2_0.25%	MSI-H	cellline	NA	×	√	×	analytical accuracy assessment
RL952-3_0.25%	MSI-H	cellline	NA	×	√	×	analytical accuracy assessment
RL952-4_0.25%	MSI-H	cellline	NA	×	√	×	analytical accuracy assessment
RL952-5_0.25%	MSI-H	cellline	NA	×	√	×	analytical accuracy assessment
22Rv1-1_0.5%	MSI-H	cellline	NA	×	√	×	analytical accuracy assessment
22Rv1-2_0.5%	MSI-H	cellline	NA	×	√	×	analytical accuracy assessment
22Rv1-3_0.5%	MSI-H	cellline	NA	×	√	×	analytical accuracy assessment
22Rv1-4_0.5%	MSI-H	cellline	NA	×	√	×	analytical accuracy assessment
22Rv1-5_0.5%	MSI-H	cellline	NA	×	√	×	analytical accuracy assessment
DLD1-1_0.5%	MSI-H	cellline	NA	×	√	×	analytical accuracy assessment
DLD1-2_0.5%	MSI-H	cellline	NA	×	√	×	analytical accuracy assessment
DLD1-3_0.5%	MSI-H	cellline	NA	×	√	×	analytical accuracy assessment
DLD1-4_0.5%	MSI-H	cellline	NA	×	√	×	analytical accuracy assessment
DLD1-5_0.5%	MSI-H	cellline	NA	×	√	×	analytical accuracy assessment
LACAP-1_0.5%	MSI-H	cellline	NA	×	√	×	analytical accuracy assessment
LACAP-2_0.5%	MSI-H	cellline	NA	×	√	×	analytical accuracy assessment
LACAP-3_0.5%	MSI-H	cellline	NA	×	√	×	analytical accuracy assessment
LACAP-4_0.5%	MSI-H	cellline	NA	×	√	×	analytical accuracy assessment
LACAP-5_0.5%	MSI-H	cellline	NA	×	√	×	analytical accuracy assessment
RL952-1_0.5%	MSI-H	cellline	NA	×	√	×	analytical accuracy assessment
RL952-2_0.5%	MSI-H	cellline	NA	×	√	×	analytical accuracy assessment
RL952-3_0.5%	MSI-H	cellline	NA	×	√	×	analytical accuracy assessment
RL952-4_0.5%	MSI-H	cellline	NA	×	√	×	analytical accuracy assessment
RL952-5_0.5%	MSI-H	cellline	NA	×	√	×	analytical accuracy assessment
22Rv1-1_1%	MSI-H	cellline	NA	×	√	×	analytical accuracy assessment
22Rv1-2_1%	MSI-H	cellline	NA	×	√	×	analytical accuracy assessment
22Rv1-3_1%	MSI-H	cellline	NA	×	√	×	analytical accuracy assessment
22Rv1-4_1%	MSI-H	cellline	NA	×	√	×	analytical accuracy assessment
22Rv1-5_1%	MSI-H	cellline	NA	×	√	×	analytical accuracy assessment
DLD1-1_1%	MSI-H	cellline	NA	×	√	×	analytical accuracy assessment
DLD1-2_1%	MSI-H	cellline	NA	×	√	×	analytical accuracy assessment
DLD1-3_1%	MSI-H	cellline	NA	×	√	×	analytical accuracy assessment
DLD1-4_1%	MSI-H	cellline	NA	×	√	×	analytical accuracy assessment
DLD1-5_1%	MSI-H	cellline	NA	×	√	×	analytical accuracy assessment
LACAP-1_1%	MSI-H	cellline	NA	×	√	×	analytical accuracy assessment
LACAP-2_1%	MSI-H	cellline	NA	×	√	×	analytical accuracy assessment
LACAP-3_1%	MSI-H	cellline	NA	×	√	×	analytical accuracy assessment
LACAP-4_1%	MSI-H	cellline	NA	×	√	×	analytical accuracy assessment
LACAP-5_1%	MSI-H	cellline	NA	×	√	×	analytical accuracy assessment
RL952-1_1%	MSI-H	cellline	NA	×	√	×	analytical accuracy assessment
RL952-2_1%	MSI-H	cellline	NA	×	√	×	analytical accuracy assessment
RL952-3_1%	MSI-H	cellline	NA	×	√	×	analytical accuracy assessment
RL952-4_1%	MSI-H	cellline	NA	×	√	×	analytical accuracy assessment
RL952-5_1%	MSI-H	cellline	NA	×	√	×	analytical accuracy assessment
22Rv1-1_2%	MSI-H	cellline	NA	×	√	×	analytical accuracy assessment
22Rv1-2_2%	MSI-H	cellline	NA	×	√	×	analytical accuracy assessment
22Rv1-3_2%	MSI-H	cellline	NA	×	√	×	analytical accuracy assessment
22Rv1-4_2%	MSI-H	cellline	NA	×	√	×	analytical accuracy assessment
22Rv1-5_2%	MSI-H	cellline	NA	×	√	×	analytical accuracy assessment
DLD1-1_2%	MSI-H	cellline	NA	×	√	×	analytical accuracy assessment
DLD1-2_2%	MSI-H	cellline	NA	×	√	×	analytical accuracy assessment
DLD1-3_2%	MSI-H	cellline	NA	×	√	×	analytical accuracy assessment
DLD1-4_2%	MSI-H	cellline	NA	×	√	×	analytical accuracy assessment
DLD1-5_2%	MSI-H	cellline	NA	×	√	×	analytical accuracy assessment
LACAP-1_2%	MSI-H	cellline	NA	×	√	×	analytical accuracy assessment
LACAP-2_2%	MSI-H	cellline	NA	×	√	×	analytical accuracy assessment
LACAP-3_2%	MSI-H	cellline	NA	×	√	×	analytical accuracy assessment
LACAP-4_2%	MSI-H	cellline	NA	×	√	×	analytical accuracy assessment
LACAP-5_2%	MSI-H	cellline	NA	×	√	×	analytical accuracy assessment
RL952-1_2%	MSI-H	cellline	NA	×	√	×	analytical accuracy assessment
RL952-2_2%	MSI-H	cellline	NA	×	√	×	analytical accuracy assessment
RL952-3_2%	MSI-H	cellline	NA	×	√	×	analytical accuracy assessment
RL952-4_2%	MSI-H	cellline	NA	×	√	×	analytical accuracy assessment
RL952-5_2%	MSI-H	cellline	NA	×	√	×	analytical accuracy assessment

### Sheet: Supplementary Table 2
Chrom	Start	End	Repeat length	Base	RS（left:right）	Monomorphic percentage
chr10	63760087	63760100	13	T	1.7:1.3	1
chr10	89725293	89725304	11	T	0.5:1	1
chr1	181690750	181690763	13	T	0.8:1	0.9741
chr12	124242458	124242471	13	T	1:0.7	1
chr1	243667925	243667937	12	A	1.6:2	1
chr14	38062697	38062709	12	T	1.4:0.9	0.9741
chr1	46597496	46597507	11	T	1.7:1.1	1
chr14	68934755	68934768	13	T	1.2:0.8	1
chr14	69149592	69149604	12	T	0.2:1	1
chr15	91303325	91303337	12	T	0.1:0.7	1
chr2	223071111	223071123	12	A	1.4:0.3	0.9913
chr2	47600881	47600891	10	T	1.8:0.9	1
chr2	47635523	47635536	13	T	1.8:0	1
chr3	10094206	10094219	13	T	0.3:0.1	1
chr3	12411792	12411803	11	T	1.7:1.4	1
chr3	138400782	138400795	13	A	1.4:1.9	1
chr5	44332084	44332094	10	A	1.4:1.4	1
chr5	86659147	86659158	11	T	0:0	1
chr7	140508253	140508266	13	T	0.8:0.3	1
chr9	87641845	87641857	12	A	0.6:0	1
chr7	140421095	140421107	12	T	0.7:0.4	1
chr1	161309335	161309346	11	T	1.8:1.1	1
chr1	16245610	16245620	10	T	0.7:1.3	0.992
chr11	94212930	94212941	11	A	1.5:1.3	1
chr12	11999539	11999550	11	A	0.7:1	1
chr14	68944321	68944332	11	T	0.8:1.3	0.966
chr15	88574025	88574035	10	A	1.1:0.4	0.992
chr17	66526937	66526947	10	T	0.4:0.9	1
chr19	50911947	50911959	12	T	1.2:0.4	1
chr2	25505023	25505035	12	T	1.2:0.8	0.983
chr2	42553086	42553096	10	A	1.4:0.5	1
chr2	46809063	46809075	12	T	1.8:1.6	1
chr2	46825359	46825370	11	A	1.5:1.5	0.983
chr2	46839487	46839498	11	A	1.8:1.5	1
chr22	39637913	39637923	10	A	1.1:0.8	1
chr3	142274739	142274749	10	T	1.4:0.7	1
chr3	178937630	178937641	11	A	0.5:1.5	1
chr3	30691871	30691881	10	A	2:0.2	1
chr4	142950186	142950196	10	T	1.2:0.3	1
chr5	67584512	67584524	12	T	1.2:1.1	1
chr5	80088493	80088503	10	T	1.5:1.1	1
chr7	116350757	116350767	10	A	0.8:0.9	1
chr7	151884279	151884291	12	A	0.9:0.9	0.992
chr8	117861112	117861123	11	T	1.2:0	1
chr8	117866426	117866436	10	T	1.9:1.1	1
chr8	38175279	38175290	11	A	1.8:1.1	1
chr9	87357642	87357652	10	A	0.5:0.6	0.992
chr9	87487518	87487529	11	T	1.8:1.4	0.958
chr9	87513596	87513607	11	T	0.1:0.9	0.983
